# Sumoylation is largely dispensable for normal growth but facilitates heat tolerance in yeast

**DOI:** 10.1101/761759

**Authors:** Marjan Moallem, Akhi Akhter, Giovanni L. Burke, John Babu, Benjamin G. Bergey, J. Bryan McNeil, Mohammad S. Baig, Emanuel Rosonina

**Author notes:** Address correspondence to Emanuel Rosonina.

## Abstract

Numerous proteins are sumoylated in normally growing yeast and SUMO conjugation levels rise upon exposure to several stress conditions. We observe high levels of sumoylation also during early exponential growth and when nutrient-rich medium is used. However, we find that reduced sumoylation (~75% less than normal) is remarkably well-tolerated, with no apparent growth defects under non-stress conditions or under osmotic, oxidative, or ethanol stresses. In contrast, strains with reduced activity of Ubc9, the sole SUMO conjugase, are temperature-sensitive, implicating sumoylation in the heat stress response, specifically. Aligned with this, a mild heat shock triggers increased sumoylation which requires functional levels of Ubc9, but likely also depends on decreased desumoylation, since heat shock reduces protein levels of Ulp1, the major SUMO protease. Furthermore, we find that a *ubc9* mutant strain with only ~5% of normal sumoylation levels shows a modest growth defect, has abnormal genomic distribution of RNA polymerase II (RNAPII), and displays a greatly expanded redistribution of RNAPII after heat shock. Together, our data implies that SUMO conjugations are largely dispensable under normal conditions, but a threshold level of Ubc9 activity is needed to maintain transcriptional control and to modulate the redistribution of RNAPII and promote survival when temperatures rise.
