## Supplementary material for "Sumoylation is largely dispensable for normal growth but facilitates heat tolerance in yeast": Table S5

### Sheet: RNAPII ChIP-seq ubc9-6 vs WT
GO term analysis
RNAPII ChIP-seq ubc9-6 vs WT
Elevated RNAPII level in ubc9-6
GO_biological_process	Gene_number	Fold_enrichment	FDR
cytoplasmic_translation_(GO:0002181)	126	7.7	4.44e-55
regulation_of_translational_fidelity_(GO:0006450)	18	6.07	5.76e-06
ribosome_biogenesis_(GO:0042254)	135	3.58	4.39e-31
nuclear_export_(GO:0051168)	44	3.54	5.48e-09
biosynthetic_process_(GO:0009058)	277	1.89	7.65e-26
cellular_component_organization_or_biogenesis_(GO:0071840)	290	1.39	7.19e-09
metabolic_process_(GO:0008152)	440	1.33	3.45e-17
cellular_process_(GO:0009987)	554	1.15	2.02e-16
Reduced RNAPII level in ubc9-6
GO_biological_process	Gene_number	Fold_enrichment	FDR
cell_redox_homeostasis_(GO:0045454)	12	5.13	0.00235
NAD_metabolic_process_(GO:0019674)	8	4.43	0.0486
alpha-amino_acid_metabolic_process_(GO:1901605)	65	3.53	7.15e-13
carboxylic_acid_transmembrane_transport_(GO:1905039)	19	2.75	0.0175
response_to_oxidative_stress_(GO:0006979)	32	2.43	0.00168
ATP_metabolic_process_(GO:0046034)	24	2.38	0.015
metabolic_process_(GO:0008152)	430	1.17	0.0002
cellular_process_(GO:0009987)	589	1.1	1.88e-06

### Sheet: RNA-seq ubc9-6 vs WT
GO term analysis
RNA-seq ubc9-6 vs WT
Genes upregulated in ubc9-6
GO_biological_process	Gene_number	Fold_enrichment	FDR
cellular_process_(GO:0009987)	744	1.09	3.32e-07
metabolic_process_(GO:0008152)	524	1.12	0.00401
localization_(GO:0051179)	251	1.2	0.0469
cell_wall_organization_or_biogenesis_(GO:0071554)	66	1.73	0.00318
cellular_response_to_oxidative_stress_(GO:0034599)	38	2.61	0.000132
carbohydrate_metabolic_process_(GO:0005975)	91	2.87	3.56e-13
proton_transmembrane_transport_(GO:1902600)	48	3.55	5.72e-09
Genes downregulated in ubc9-6
GO_biological_process	Gene_number	Fold_enrichment	FDR
cellular_process_(GO:0009987)	823	1.14	7.57e-22
metabolic_process_(GO:0008152)	643	1.3	8.46e-21
cellular_component_organization_or_biogenesis_(GO:0071840)	414	1.31	3.1e-08
ncRNA_metabolic_process_(GO:0034660)	197	2.93	1.51e-32
ribosome_biogenesis_(GO:0042254)	186	3.31	8.79e-36
ribonucleoprotein_complex_export_from_nucleus_(GO:0071426)	55	3.08	1.18e-08
regulation_of_translational_fidelity_(GO:0006450)	20	4.52	9.11e-05

### Sheet: RNAPII ChIP-seq vs RNA-seq
GO term analysis
RNAPII ChIP-seq vs RNA-seq analyses in ubc9-6
Qd1
GO_biological_process	Gene_number	Fold_enrichment	FDR
cellular_response_to_toxic_substance_(GO:0097237)	12	8.38	3.41e-05
regulation_of_carbohydrate_metabolic_process_(GO:0006109)	9	5.69	0.0058
Qd2
GO_biological_process	Gene_number	Fold_enrichment	FDR
N/A
Qd3
GO_biological_process	Gene_number	Fold_enrichment	FDR
ribonucleotide_metabolic_process_(GO:0009259)	10	6.38	0.00212
Qd4
GO_biological_process	Gene_number	Fold_enrichment	FDR
de_novo'_cotranslational_protein_folding_(GO:0051083)	4	24.69	0.00598
regulation_of_translational_fidelity_(GO:0006450)	13	12.94	4.24e-08
cytoplasmic_translation_(GO:0002181)	70	12.71	7.67e-49
metabolic_process_(GO:0008152)	167	1.5	7.57e-15
cellular_process_(GO:0009987)	191	1.18	2.98e-08
